# The NQR complex regulates the immunomodulatory function of *Bacteroides thetaiotaomicron*

**DOI:** 10.1101/2022.10.21.513251

**Authors:** Morgan J. Engelhart, Robert W. P. Glowacki, Jessica M. Till, Clifford V. Harding, Eric C. Martens, Philip P. Ahern

**Affiliations:** Department of Cardiovascular and Metabolic Sciences, Lerner Research Institute, Cleveland Clinic, Cleveland, OH 44195, USA; Department of Molecular Medicine, Lerner College of Medicine, Case Western Reserve University, Cleveland, OH; Center for Microbiome and Human Health, Lerner Research Institute, Cleveland Clinic, Cleveland, OH 44195, USA; Department of Pathology, Case Western Reserve University/University Hospitals Cleveland Medical Center, Cleveland, Ohio, USA; Department of Microbiology and Immunology, University of Michigan Medical School, Ann Arbor, MI 48109, USA

## Abstract

The gut microbiome and intestinal immune system are engaged in a dynamic interplay that provides myriad benefits to host health. However, the microbiome can also elicit damaging inflammatory responses, and thus establishing harmonious immune-microbiome interactions is essential to maintain homeostasis. Gut microbes actively coordinate the induction of anti-inflammatory responses that establish these mutualistic interactions. Despite this, the microbial pathways that govern this dialogue remain poorly understood. We investigated the mechanisms through which the gut symbiont *Bacteroides thetaiotaomicron* exerts its immunomodulatory functions. Our data reveal that *B. thetaiotaomicron* stimulates production of the cytokine IL-10 via secreted factors that are packaged into outer membrane vesicles, in a TLR2 and MyD88 dependent manner. Using a transposon mutagenesis based screen, we identified a key role for the *B. thetaiotaomicron* encoded NQR complex, which regenerates NAD+ during respiration, in this process. Finally, we found that disruption of NQR reduces the capacity of *B. thetaiotaomicron* to induce IL-10 by impairing biogenesis of outer membrane vesicles. These data identify a microbial pathway with a previously unappreciated role in gut microbe mediated immunomodulation that may be targeted to manipulate the capacity of the microbiome to shape host immunity.

**Key points:** The *B. theta* NQR complex coordinates OMV-driven TLR2-dependent IL-10 expression.
