## Supplemental_Table for "The NQR complex regulates the immunomodulatory function of *Bacteroides thetaiotaomicron*"

### Sheet: Supplemental Table #1
Table S2. Strains, vectors, and primers used in this study
Strain	Genotype	Features	Reference
Bacteroides thetaiotaomicron (B. theta)	ATCC29148	Type strain of B. theta (VPI-5482)
B. theta Dtdk	ATCC29148 tdk-	Parent strain of all deletions strains, and refered to in the text as "wild-type"	Koropatkin et al. 2008
B. theta DtdkDcps1-8	ATCC29148 tdk-, cps1-8-	Acapsular mutant. Deletion of all (8) capsular polysaccharide (CPS) loci, unable to produce any of the 8 known CPS
B. theta DtdkDcps1-8 transposon library	ATCC29148 tdk-, cps1-8-
B. theta DtdkDcps1-8 (BT1160 transposon mutant-19_H4)	ATCC29148 tdk-, cps1-8-
B. theta DBT1160	ATCC29148 tdk-, BT1160-	Deletion of gene encoding subunit A of the NQR complex (Truncated)	This study
B. theta DBT1155-BT1160	ATCC29148 tdk-, BT1155-BT1160-	Deletion of the entire NQR locus	This study
B. theta DBT1160 (acapsular)	ATCC29148 tdk-, cps1-8-, BT1160-	Deletion of gene encoding subunit A of the NQR complex on the acapsular B. theta background (out of frame)	This study
B. theta DBT1160_full	ATCC29148 tdk-, BT1160-	Deletion of gene encoding subunit A of the NQR complex (Full)	This study
B. theta DBT1160 :: BT1160	ATCC29148 tdk-, BT1160- :: pNBU2-bla-ermG BT1160	Trans-complementation of the DBT1160 deletion strain with native promoter	This study
B. theta DBT1155-BT1159	ATCC29148 tdk-, BT1155-BT1159-	Deletion of the entire NQR locus except BT1160	This study
B. theta DBT1161	ATCC29148 tdk-, BT1161-	Deletion of the gene	This study
pExchange-tdk-bla-ermG	plasmid	Deletion of nqr genes
pNBU2-bla-ermG	plasmid	Complementation of gene BT1160
Primer	Sequence (5' to 3')	Use
Genetic manipulation primers
NQR Knockout B. thetaiotaomicron VPI5482
Restriction sites are underlined
BT1160 5'Up Xbal	GCGTCTAGAACGTCATGCTCATGAACGACCC	BT1160 Gene Knockout (Truncated)
BT1160 3'Out	CAATTTGCCATGCGGAGTCAAGGCCTTTACGTAACTTTATTACA	BT1160 Gene Knockout (Truncated)
BT1160 5'Out	TCCGCATGGCAAATTG	BT1160 Gene Knockout (Truncated)
BT1160 3'Down Sal1	GCGGTCGACCGATGTAGCAGCTTGTCCCAG	BT1160 Gene Knockout (Truncated)
BT1160_Full 5'Up Xbal	GCGTCTAGAGCTGATTGACAACTACGTCATGCTC	BT1160 Gene Knockout (full deletion)
BT1160_Full 3'Out	ACAATTTACAATTTGCCATGCGGAGCTATATAAAATAATGGTTTCATAAAATTTGCCGCA	BT1160 Gene Knockout (full deletion)
BT1160_Full 5'Out	TCCGCATGGCAAATTGTAAATTGT	BT1160 Gene Knockout (full deletion)
BT1160_Full 3'Down Sal1	GCGGTCGACGATCACACTTGTTTCACCGATAGA	BT1160 Gene Knockout (full deletion)
cBT1160_F Sal1	GCGGTCGACTTATGCCATTTCAGCACGGAG	BT1160 Gene Complement
cBT1160_R BamH1	GCGGGATCCCCAACCGACAAACACGCTGCA	BT1160 Gene Complement
BT1155-BT1159 5'Up Xbal	GCGTCTAGAGCGTGAAACAGAAAGCCGCTGCAC	BT1155-BT1159 Gene Knockout
BT1155-BT1159 3'Out	GGTCCTCTCCGACCGGAAATCAACTTCCGAAGATAATATATTACTATTTTACGATTTACAATTTACAATTTGCCATGCGGA	BT1155-BT1159 Gene Knockout
BT1155-BT1159 5'Out	TCTTCGGAAGTTGATTTCCGGTCGGAGAGGACC	BT1155-BT1159 Gene Knockout
BT1155-BT1159 3'Down Sal1	GCGGTCGACGACTGTCCGGTTCAGTCCCGTA	BT1155-BT1159 Gene Knockout
BT1155-BT1160 5'Up Xbal	GCGTCTAGAGCTGATTGACAACTACGTCATGCTC	BT1155-BT1160 Gene Knockout
BT1155-BT1160 3'Out	GGTCCTCTCCGACCGGAAATCAACTTCCGAAGAGCTATATAAAATAATGGTTTCATAAAATTTGCCGCA	BT1155-BT1160 Gene Knockout
BT1155-BT1160 5'Out	TCTTCGGAAGTTGATTTCCGGTCGGAGAGGACC	BT1155-BT1160 Gene Knockout
BT1155-BT1160 3'Down Sal1	GCGGTCGACGACTGTCCGGTTCAGTCCCGTA	BT1155-BT1160 Gene Knockout
BT1161 5'Up Xbal	GCGTCTAGATTGCTCTATCATTCCTGCGGCA	BT1161 Gene Knockout
BT1161 3'Out	ATGCAGCGTGTTTGTCGGTTGGTATAGATCGTTTATAAATTAACTTTGCCTGTATGC	BT1161 Gene Knockout
BT1161 5'Out	CCAACCGACAAACACGCTGCAT	BT1161 Gene Knockout
BT1161 3'Down Sal1	GCGGTCGACTTCACGCTGATGCTCAGGTAAG	BT1161 Gene Knockout
		BT1161 Gene Knockout
qPCR primers	Primer (5' - 3')	Use
BT1155_F	ATGCTGACTGTACGTATCGCTAC	B. thetaiotaomicron NQR Locus Expression
BT1155_R	TTTCGTCAAGTGCATGATCTGTG	B. thetaiotaomicron NQR Locus Expression
BT1156_F	TTAACTGTGCTATCATGGGTGCT	B. thetaiotaomicron NQR Locus Expression
BT1156_R	AGAGTAAGCCATTTTCTCACGGA	B. thetaiotaomicron NQR Locus Expression
BT1157_F	GGAATCGATAATCCGGTAACCGT	B. thetaiotaomicron NQR Locus Expression
BT1157_R	CACTTACATCGTATGCAAACGCT	B. thetaiotaomicron NQR Locus Expression
BT1158_F	ACAGGTGAGTTTGCCACTAACTA	B. thetaiotaomicron NQR Locus Expression
BT1158_R	ATTCGTGTTGGAACCAGTCAGTA	B. thetaiotaomicron NQR Locus Expression
BT1159_F	TATTCGTTGGTGGTGCATTCATG	B. thetaiotaomicron NQR Locus Expression
BT1159_R	AGCATCATACCTTCGGGATAACC	B. thetaiotaomicron NQR Locus Expression
BT1160_F	TACATCAGTGGTAACGTGCTGAG	B. thetaiotaomicron NQR Locus Expression
BT1160_R	CAGCGTATATTCCTTTTTGCCCA	B. thetaiotaomicron NQR Locus Expression
BT1154_F	GGAACTTCCTGGAAAACGTGTTG	B. thetaiotaomicron outside NQR Locus Expression
BT1154_R	GTTTCTTTAATCCCGGAAGCTGG	B. thetaiotaomicron outside NQR Locus Expression
BT1161_F	TACCGTATGCTTGTCCTGAACTT	B. thetaiotaomicron outside NQR Locus Expression
BT1161_R	GGTTGACGTATGTCCAGTTCTTG	B. thetaiotaomicron outside NQR Locus Expression
B. theta 16S_F	ACACGGTCCAAACTCCTACG	B. thetaiotaomicron 16S (housekeeping gene) Expression
B. theta 16S_R	TTCAGACTCCCGTCCATTG	B. thetaiotaomicron 16S (housekeeping gene) Expression
